# The unique neuronal structure and neuropeptide repertoire in the ctenophore *Mnemiopsis leidyi* shed light on the evolution of animal nervous systems

**DOI:** 10.1101/2021.03.31.437758

**Authors:** Maria Y Sachkova, Eva-Lena Nordmann, Joan J Soto-Àngel, Yasmin Meeda, Bartłomiej Górski, Benjamin Naumann, Daniel Dondorp, Marios Chatzigeorgiou, Maike Kittelmann, Pawel Burkhardt

## Abstract

The ctenophore nerve net represents one of the earliest evolved nervous system of animals. Due to the uncertainties of their phylogenetic placement of ctenophores and the absence of several key bilaterian neuronal genes, it has been hypothesized that their neurons have evolved independently. Whether this is indeed the case remains unclear, and thus the evolutionary history of neurons is still contentious. Here, we have characterized the neuropeptide repertoire of the ctenophore *Mnemiopsis leidyi*. Using the machine learning NeuroPID tool^1^ 129 new putative neuropeptide precursors were predicted. Sixteen of them are detected in the subepithelial nerve net (SNN), aboral organ (AO) and epithelial sensory cells (ESC) of early cydippid-stage *M. leidyi* by in situ hybridization (ISH) and immunohistochemistry (IHC). Four of these neuropeptides increase the animals’ swimming velocity in a behavioral essay. The new neuropeptides were used as markers to identify neuronal cell types in single cell transcriptomic data^2^. To unravel the neuronal architecture, we 3D reconstructed the SNN underlying the comb plates using serial block-face scanning electron microscopy (SBF-SEM). For the first time, we confirm a more than 100 years old hypothesis about anastomoses between neurites of the same cell in ctenophores and reveal that they occur through a continuous membrane. Our findings reveal the unique neuronal structure and neuropeptide repertoire of ctenophores and are important for reconstructing the evolutionary origin of animal neurons and nervous systems.
