## Supplementary tables 6-9 for "The unique neuronal structure and neuropeptide repertoire in the ctenophore *Mnemiopsis leidyi* shed light on the evolution of animal nervous systems"

### Sheet: Suppl Table 6
Supplementary Table 6. SNARE binding
Best Blast Hit Human		Reciprocal Blast eval
P54920	ML012518a	1.55 × 10-85	Alpha-soluble NSF attachment protein;NAPA;ortholog	membrane traffic protein(PC00150)
Q96NW4	ML13117a	6.47 × 10-27	Ankyrin repeat domain-containing protein 27;ANKRD27;ortholog
O14653	ML20392a	3.81 × 10-26	Golgi SNAP receptor complex member 2;GOSR2;ortholog	SNARE protein(PC00034)
Q5S007	ML145410a	7.20 × 10-30	Leucine-rich repeat serine/threonine-protein kinase 2;LRRK2;ortholog	scaffold/adaptor protein(PC00226)
Q6P1M3	ML24811a	1.46 × 10-99	LLGL scribble cell polarity complex component 2;LLGL2;ortholog	membrane trafficking regulatory protein(PC00151)
Q13492	ML06092a	1.40 × 10-91	Phosphatidylinositol-binding clathrin assembly protein;PICALM;ortholog	vesicle coat protein(PC00235)
O95486	ML03365a	5.82 × 10-07	Protein transport protein Sec24A;SEC24A;ortholog	vesicle coat protein(PC00235)
P53992	ML148933a,ML28208a	2.82 × 10-06, 0.00	Protein transport protein Sec24C;SEC24C;ortholog	vesicle coat protein(PC00235)
O14795	ML24335a	2.11 × 10-174	Protein unc-13 homolog B;UNC13B;ortholog
Q8WVM8	ML005115a	0.00	Sec1 family domain-containing protein 1;SCFD1;ortholog	membrane trafficking regulatory protein(PC00151)
Q5VXT5	ML00987a	1.01 × 10-20	Synaptophysin-like protein 2;SYPL2;ortholog	membrane trafficking regulatory protein(PC00151)
P60880	ML26853a	2.76 × 10-51	Synaptosomal-associated protein 25;SNAP25;ortholog	SNARE protein(PC00034)
O43581	ML16217a	1.05 × 10-21	Synaptotagmin-7;SYT7;ortholog	membrane trafficking regulatory protein(PC00151)
Q96JG6	ML068320a	0.00	Syndetin;VPS50;ortholog
O14662	ML076010a	2.71 × 10-69	Syntaxin-16;STX16;ortholog	SNARE protein(PC00034)
P56962	ML030529a	1.26 × 10-33	Syntaxin-17;STX17;ortholog	SNARE protein(PC00034)
P61266	ML037014a	9.57 × 10-45	Syntaxin-1B;STX1B;ortholog	SNARE protein(PC00034)
Q13190	ML154137a	8.02 × 10-72	Syntaxin-5;STX5;ortholog	SNARE protein(PC00034)
O43752	ML26663a	1.60 × 10-34	Syntaxin-6;STX6;ortholog	SNARE protein(PC00034)
O15400	ML342214a	1.09 × 10-42	Syntaxin-7;STX7;ortholog	SNARE protein(PC00034)
P61764	ML06516a,ML50516a	8.81 × 10-33, 5.03 × 10-93	Syntaxin-binding protein 1;STXBP1;ortholog	membrane trafficking regulatory protein(PC00151)
Q5T5C0	ML18559a	1.03 × 10-163	Syntaxin-binding protein 5;STXBP5;ortholog	membrane trafficking regulatory protein(PC00151)
Q9P2Y5	ML038816a	2.52 × 10-24	UV radiation resistance-associated gene protein;UVRAG;ortholog
Q8N1B4	ML28207a	0.00	Vacuolar protein sorting-associated protein 52 homolog;VPS52;ortholog	membrane traffic protein(PC00150)
Q9P1Q0	ML010120a	6.11 × 10-66	Vacuolar protein sorting-associated protein 54;VPS54;ortholog	membrane traffic protein(PC00150)
Q96AJ9	ML09435a	1.02 × 10-29	Vesicle transport through interaction with t-SNAREs homolog 1A;VTI1A;ortholog	SNARE protein(PC00034)
Q9UEU0	ML22082a	4.77 × 10-27	Vesicle transport through interaction with t-SNAREs homolog 1B;VTI1B;ortholog	SNARE protein(PC00034)
P63027	ML02217a,ML214317a	3.99 × 10-22, 1.78 × 10-23	Vesicle-associated membrane protein 2;VAMP2;ortholog
P51809	ML14583a	5.62 × 10-75	Vesicle-associated membrane protein 7;VAMP7;ortholog	SNARE protein(PC00034)
Q9BV40	ML204437a	1.67 × 10-15	Vesicle-associated membrane protein 8;VAMP8;ortholog

### Sheet: Supplementary Table 7
Supplementary Table 7. Ion channel activity
			number of ML genes		Prot Name	Reference
P78348	ML00693a,ML17566a,ML418210a	Acid-sensing ion channel 1;ASIC1;ortholog	3	ion channel(PC00133)
Q16515	ML002618a,ML005332a,ML04264a,ML061512a	Acid-sensing ion channel 2;ASIC2;ortholog	4	ion channel(PC00133)
Q9UHC3	ML064957a,ML128219a	Acid-sensing ion channel 3;ASIC3;ortholog	2	ion channel(PC00133)
Q9NY37	ML032110a,ML08637a,ML17567a,ML388123a	Acid-sensing ion channel 5;ASIC5;ortholog	4	ion channel(PC00133)
P37088	ML388113a	Amiloride-sensitive sodium channel subunit alpha;SCNN1A;ortholog	1	ion channel(PC00133)
Q5XXA6	ML032913a,ML18238a,ML46824a	Anoctamin-1;ANO1;ortholog	3
Q32M45	ML032912a,ML139715a	Anoctamin-4;ANO4;ortholog	2
Q6IWH7	ML09867a,ML36939a,ML46082a	Anoctamin-7;ANO7;ortholog	3
P05496	ML079733a	ATP synthase F(0) complex subunit C1, mitochondrial;ATP5MC1;ortholog	1	ATP synthase(PC00002)
P06576	ML14779a	ATP synthase subunit beta, mitochondrial;ATP5F1B;ortholog	1	ATP synthase(PC00002)
P48047	ML10006a	ATP synthase subunit O, mitochondrial;ATP5PO;ortholog	1	ATP synthase(PC00002)
Q9UM00	ML276926a	Calcium load-activated calcium channel;TMCO1;ortholog	1
Q8NE86	ML094327a	Calcium uniporter protein, mitochondrial;MCU;ortholog	1
Q12791	ML04056a,ML128229a,ML33081a	Calcium-activated potassium channel subunit alpha-1;KCNMA1;ortholog	3	ion channel(PC00133)
Q86W47	ML14771a	Calcium-activated potassium channel subunit beta-4;KCNMB4;ortholog	1	voltage-gated ion channel(PC00241)
Q86XQ3	ML07352a	Cation channel sperm-associated protein 3;CATSPER3;ortholog	1	ion channel(PC00133)
P29973	ML08605a	cGMP-gated cation channel alpha-1;CNGA1;ortholog	1	ligand-gated ion channel(PC00141)
P51788	ML13031a	Chloride channel protein 2;CLCN2;ortholog	1	ion channel(PC00133)
Q16281	ML054419a	Cyclic nucleotide-gated cation channel alpha-3;CNGA3;ortholog	1	ligand-gated ion channel(PC00141)
Q16280	ML30617a	Cyclic nucleotide-gated olfactory channel;CNGA2;ortholog	1	ligand-gated ion channel(PC00141)
Q96PU5	ML044111a	E3 ubiquitin-protein ligase NEDD4-like;NEDD4L;ortholog	1	ubiquitin-protein ligase(PC00234)
O43424	ML150014a	Glutamate receptor ionotropic, delta-2;GRID2;ortholog	1	transmembrane signal receptor(PC00197)
Q13002	ML00441a,ML032222a,ML06406a,ML085016a,ML15636a	Glutamate receptor ionotropic, kainate 2;GRIK2;ortholog	5	transmembrane signal receptor(PC00197)	ML032222a - Gly receptor	Alberstein et al 2015; Ryen et al 2013
Q13003	ML016317a	Glutamate receptor ionotropic, kainate 3;GRIK3;ortholog	1	transmembrane signal receptor(PC00197)
Q16099	ML05909a	Glutamate receptor ionotropic, kainate 4;GRIK4;ortholog	1	transmembrane signal receptor(PC00197)	Glu receptor	Alberstein et al 2015; Ryen et al 2013
Q13224	ML329916a	Glutamate receptor ionotropic, NMDA 2B;GRIN2B;ortholog	1	transmembrane signal receptor(PC00197)
P51790	ML221319a	H(+)/Cl(-) exchange transporter 3;CLCN3;ortholog	1	ion channel(PC00133)
Q14643	ML00401a,ML07011a,ML07014a	Inositol 1,4,5-trisphosphate receptor type 1;ITPR1;ortholog	3	ligand-gated ion channel(PC00141)
Q8TDD5	ML07264a	Mucolipin-3;MCOLN3;ortholog	1	ion channel(PC00133)
Q92508	ML018021a,ML018022a	Piezo-type mechanosensitive ion channel component 1;PIEZO1;ortholog	2
Q9H5I5	ML018027a	Piezo-type mechanosensitive ion channel component 2;PIEZO2;ortholog	1
Q9P0L9	ML30812a	Polycystic kidney disease 2-like 1 protein;PKD2L1;ortholog	1	ion channel(PC00133)
Q9HB14	ML02337a	Potassium channel subfamily K member 13;KCNK13;ortholog	1	ion channel(PC00133)
Q96T55	ML11567a	Potassium channel subfamily K member 16;KCNK16;ortholog	1	ion channel(PC00133)
O14649	ML07603a	Potassium channel subfamily K member 3;KCNK3;ortholog	1	ion channel(PC00133)
Q9NYG8	ML12811a	Potassium channel subfamily K member 4;KCNK4;ortholog	1	ion channel(PC00133)
O95279	ML09739a	Potassium channel subfamily K member 5;KCNK5;ortholog	1	ion channel(PC00133)
Q9NPC2	ML17562a,ML17563a	Potassium channel subfamily K member 9;KCNK9;ortholog	2	ion channel(PC00133)
Q09470	ML00614a,ML02524b,ML025912a,ML04675a,ML05482a,ML06263a,ML07015a,ML08724a,ML10392a,ML141713a,ML149210a,ML17471a,ML200211a,ML257610a,ML258237a,ML258239a,ML32225a,ML35172a,ML40863a	Potassium voltage-gated channel subfamily A member 1;KCNA1;ortholog	19	voltage-gated ion channel(PC00241)		Li et al 2015
P16389	ML049627a,ML07807a,ML18152a,ML35174a	Potassium voltage-gated channel subfamily A member 2;KCNA2;ortholog	4	voltage-gated ion channel(PC00241)	ML049627a - M.lei_MlShak2	Li et al 2015
P22001	ML004421a,ML070821a,ML108911a,ML14971a,ML21868a	Potassium voltage-gated channel subfamily A member 3;KCNA3;ortholog	5	voltage-gated ion channel(PC00241)	ML108911a - M.Lei_MlShak1	Li et al 2015
P22459	ML00483a,ML204441a	Potassium voltage-gated channel subfamily A member 4;KCNA4;ortholog	2	voltage-gated ion channel(PC00241)		Li et al 2015
P22460	ML03041a	Potassium voltage-gated channel subfamily A member 5;KCNA5;ortholog	1	voltage-gated ion channel(PC00241)
Q9NSA2	ML022314a,ML131129a	Potassium voltage-gated channel subfamily D member 1;KCND1;ortholog	2	voltage-gated ion channel(PC00241)		Li et al 2015
Q9UK17	ML01366a,ML150420a	Potassium voltage-gated channel subfamily D member 3;KCND3;ortholog	2	voltage-gated ion channel(PC00241)		Li et al 2015
Q9H4A3	ML047924a	Serine/threonine-protein kinase WNK1;WNK1;ortholog	1	non-receptor serine/threonine protein kinase(PC00167)
Q9BYP7	ML184412a,ML20639a	Serine/threonine-protein kinase WNK3;WNK3;ortholog	2	non-receptor serine/threonine protein kinase(PC00167)
P48995	ML02247a	Short transient receptor potential channel 1;TRPC1;ortholog	1	ion channel(PC00133)
Q13507	ML181719a	Short transient receptor potential channel 3;TRPC3;ortholog	1	ion channel(PC00133)
Q9UBN4	ML00892a	Short transient receptor potential channel 4;TRPC4;ortholog	1	ion channel(PC00133)		35
Q9UL62	ML01784a	Short transient receptor potential channel 5;TRPC5;ortholog	1	ion channel(PC00133)
Q9HCX4	ML07721a,ML234550a,ML294910a	Short transient receptor potential channel 7;TRPC7;ortholog	3	ion channel(PC00133)
Q14524	ML358826a	Sodium channel protein type 5 subunit alpha;SCN5A;ortholog	1	voltage-gated ion channel(PC00241)
Q15858	ML17059a	Sodium channel protein type 9 subunit alpha;SCN9A;ortholog	1	voltage-gated ion channel(PC00241)
Q9UI40	ML14241a,ML261714a	Sodium/potassium/calcium exchanger 2;SLC24A2;ortholog	2	secondary carrier transporter(PC00258)
O94759	ML00085a,ML00341a,ML032416a,ML040413a,ML040414a,ML131715a,ML200265a,ML26622a	Transient receptor potential cation channel subfamily M member 2;TRPM2;ortholog	8	ion channel(PC00133)
Q9HCF6	ML095311a	Transient receptor potential cation channel subfamily M member 3;TRPM3;ortholog	1	ion channel(PC00133)
Q96QT4	ML025016a,ML065725a	Transient receptor potential cation channel subfamily M member 7;TRPM7;ortholog	2	ion channel(PC00133)
Q8NET8	ML35384a	Transient receptor potential cation channel subfamily V member 3;TRPV3;ortholog	1	ion channel(PC00133)
Q7Z5M5	ML13271a	Transmembrane channel-like protein 3;TMC3;ortholog	1
Q7Z402	ML13178a,ML185514a	Transmembrane channel-like protein 7;TMC7;ortholog	2
Q9ULQ1	ML019138a	Two pore calcium channel protein 1;TPCN1;ortholog	1	ion channel(PC00133)
P45880	ML26173a	Voltage-dependent anion-selective channel protein 2;VDAC2;ortholog	1	voltage-gated ion channel(PC00241)
P54289	ML128419a,ML14129a	Voltage-dependent calcium channel subunit alpha-2/delta-1;CACNA2D1;ortholog	2	voltage-gated ion channel(PC00241)
Q9NY47	ML011744a,ML023017a,ML15153a,ML170514a,ML358829a	Voltage-dependent calcium channel subunit alpha-2/delta-2;CACNA2D2;ortholog	5	voltage-gated ion channel(PC00241)
Q8IZS8	ML128420a	Voltage-dependent calcium channel subunit alpha-2/delta-3;CACNA2D3;ortholog	1	voltage-gated ion channel(PC00241)
Q13698	ML190424a	Voltage-dependent L-type calcium channel subunit alpha-1S;CACNA1S;ortholog	1	voltage-gated ion channel(PC00241)	MleCav2	Moran&Zakon 2014
Q02641	ML11121a,ML23836a	Voltage-dependent L-type calcium channel subunit beta-1;CACNB1;ortholog	2	voltage-gated ion channel(PC00241)
Q08289	ML033233a	Voltage-dependent L-type calcium channel subunit beta-2;CACNB2;ortholog	1	voltage-gated ion channel(PC00241)
Q13303	ML03598a	Voltage-gated potassium channel subunit beta-2;KCNAB2;ortholog	1
	Highest expression in C33
	Published genes
	Shaker channels
	Overexpressed

### Sheet: Supplementary Table 8
Supplementary Table 8. Actin binding
				Expr in human NS (Bgee database)
O14639	ML04674a,ML064935a,ML093519b	Actin-binding LIM protein 1;ABLIM1;ortholog	actin or actin-binding cytoskeletal protein(PC00041)	+
O94929	ML435828a	Actin-binding LIM protein 3;ABLIM3;ortholog	actin or actin-binding cytoskeletal protein(PC00041)	+
Q92747	ML33424a	Actin-related protein 2/3 complex subunit 1A;ARPC1A;ortholog	actin or actin-binding cytoskeletal protein(PC00041)	+
O15144	ML048123a	Actin-related protein 2/3 complex subunit 2;ARPC2;ortholog		+
O15145	ML005134a	Actin-related protein 2/3 complex subunit 3;ARPC3;ortholog	actin or actin-binding cytoskeletal protein(PC00041)	+
O15511	ML016366a	Actin-related protein 2/3 complex subunit 5;ARPC5;ortholog	actin or actin-binding cytoskeletal protein(PC00041)	+
P61160	ML006925a	Actin-related protein 2;ACTR2;ortholog	actin and actin related protein(PC00039)	+
Q01518	ML43581a	Adenylyl cyclase-associated protein 1;CAP1;ortholog	actin or actin-binding cytoskeletal protein(PC00041)	+
P40123	ML095327a	Adenylyl cyclase-associated protein 2;CAP2;ortholog	actin or actin-binding cytoskeletal protein(PC00041)	+
O75366	ML12936a	Advillin;AVIL;ortholog	non-motor actin binding protein(PC00165)	+
P55008	ML14271a	Allograft inflammatory factor 1;AIF1;ortholog	calmodulin-related(PC00061)	+
P35611	ML018048a	Alpha-adducin;ADD1;ortholog	non-motor actin binding protein(PC00165)	+
Q9NVD7	ML04967a	Alpha-parvin;PARVA;ortholog	actin and actin related protein(PC00039)	0
Q14019	ML00303a	Coactosin-like protein;COTL1;ortholog	non-motor actin binding protein(PC00165)	+
Q6QEF8	ML09179a	Coronin-6;CORO6;ortholog	non-motor actin binding protein(PC00165)	+
P57737	ML402915a	Coronin-7;CORO7;ortholog	non-motor actin binding protein(PC00165)	+
Q08495	ML334211a	Dematin;DMTN;ortholog	actin or actin-binding cytoskeletal protein(PC00041)	+
B1AK53	ML05803a	Espin;ESPN;ortholog	non-motor actin binding protein(PC00165)	+
P47756	ML271531a	F-actin-capping protein subunit beta;CAPZB;ortholog	non-motor actin binding protein(PC00165)	+
Q2V2M9	ML00082a	FH1/FH2 domain-containing protein 3;FHOD3;ortholog		+
O95466	ML131115a	Formin-like protein 1;FMNL1;ortholog		+
Q99501	ML258231a	GAS2-like protein 1;GAS2L1;ortholog		+
Q8NHY3	ML03058a	GAS2-like protein 2;GAS2L2;ortholog		+
O43903	ML075211a,ML102238a,ML258234a,ML258240a	Growth arrest-specific protein 2;GAS2;ortholog		+
O00291	ML071321a	Huntingtin-interacting protein 1;HIP1;ortholog	non-motor actin binding protein(PC00165)	+
Q9Y664	ML090122a	KICSTOR complex protein kaptin;KPTN;ortholog		+
Q14847	ML200239a,ML252812a	LIM and SH3 domain protein 1;LASP1;ortholog		+
Q8N5G2	ML15006a	Macoilin;MACO1;ortholog	transporter(PC00227)	+	neuronal signal transduction
Q9ULJ8	ML02742a	Neurabin-1;PPP1R9A;ortholog		+
Q96HC4	ML108023b	PDZ and LIM domain protein 5;PDLIM5;ortholog	actin or actin-binding cytoskeletal protein(PC00041)	+
Q9NR12	ML20602b	PDZ and LIM domain protein 7;PDLIM7;ortholog	actin or actin-binding cytoskeletal protein(PC00041)	+
P13797	ML14123a,ML17473a	Plastin-3;PLS3;ortholog	non-motor actin binding protein(PC00165)	+
Q8NHR9	ML00492a	Profilin-4;PFN4;ortholog	non-motor actin binding protein(PC00165)	+
O43586	ML03525a	Proline-serine-threonine phosphatase-interacting protein 1;PSTPIP1;ortholog	actin or actin-binding cytoskeletal protein(PC00041)	+
Q13045	ML01603a	Protein flightless-1 homolog;FLII;ortholog	non-motor actin binding protein(PC00165)	+
Q14331	ML02952a	Protein FRG1;FRG1;ortholog	RNA splicing factor(PC00148)	+
Q76I76	ML001911a	Protein phosphatase Slingshot homolog 2;SSH2;ortholog	protein phosphatase(PC00195)	+
Q8TE77	ML079727a	Protein phosphatase Slingshot homolog 3;SSH3;ortholog	protein phosphatase(PC00195)	+
P46940	ML040712a	Ras GTPase-activating-like protein IQGAP1;IQGAP1;ortholog	GTPase-activating protein(PC00257)	+
Q14247	ML045237a	Src substrate cortactin;CTTN;ortholog	non-motor actin binding protein(PC00165)	+
O95425	ML38815a,ML38816a	Supervillin;SVIL;ortholog	non-motor actin binding protein(PC00165)	+
P67936	ML077224a	Tropomyosin alpha-4 chain;TPM4;ortholog	actin binding motor protein(PC00040)	+
P02585	ML218946a,ML22975a	Troponin C, skeletal muscle;TNNC2;ortholog	actin or actin-binding cytoskeletal protein(PC00041)	+
O00160	ML451316a	Unconventional myosin-If;MYO1F;ortholog	actin binding motor protein(PC00040)	+
Q9ULV0	ML00121a	Unconventional myosin-Vb;MYO5B;ortholog	actin binding motor protein(PC00040)	+
Q9UM54	ML12625a	Unconventional myosin-VI;MYO6;ortholog	actin binding motor protein(PC00040)	+
Q9H269	ML20875a	Vacuolar protein sorting-associated protein 16 homolog;VPS16;ortholog	membrane traffic protein(PC00150)	+
P09327	ML16216a	Villin-1;VIL1;ortholog	non-motor actin binding protein(PC00165)	+
O75083	ML033628a	WD repeat-containing protein 1;WDR1;ortholog	non-motor actin binding protein(PC00165)	+
		Upregulated

### Sheet: Supplementary Table 9
Supplementary Table 9. Tubulin binding
				Expr in human NS (Bgee database)
Q9P1Y5	ML029618a	Calmodulin-regulated spectrin-associated protein 3;CAMSAP3;ortholog		+
P30622	ML08971a,ML100011a,ML15004a	CAP-Gly domain-containing linker protein 1;CLIP1;ortholog	chaperone(PC00072)	+
Q96SN8	ML019810a	CDK5 regulatory subunit-associated protein 2;CDK5RAP2;ortholog		+
O15182	ML00342a	Centrin-3;CETN3;ortholog	calmodulin-related(PC00061)	+
Q9HC77	ML049313a	Centromere protein J;CENPJ;ortholog	microtubule or microtubule-binding cytoskeletal protein(PC00157)	+
Q9C0D2	ML015012a	Centrosomal protein of 295 kDa;CEP295;ortholog		+
Q5JU67	ML00233a	Cilia- and flagella-associated protein 157;CFAP157;ortholog	structural protein(PC00211)	+
Q7Z460	ML21521a,ML21522a	CLIP-associating protein 1;CLASP1;ortholog	non-motor microtubule binding protein(PC00166)	+
Q9P021	ML040528a	Cysteine-rich PDZ-binding protein;CRIPT;ortholog		+
Q14008	ML06519a,ML11322a,ML13723a	Cytoskeleton-associated protein 5;CKAP5;ortholog	non-motor microtubule binding protein(PC00166)	+
Q05193	ML094322a	Dynamin-1;DNM1;ortholog	membrane traffic protein(PC00150)	+
O00429	ML01441a,ML049612a,ML051320a,ML086622a,ML136021a	Dynamin-1-like protein;DNM1L;ortholog	membrane traffic protein(PC00150)	+
O60313	ML06933a,ML06934a	Dynamin-like 120 kDa protein, mitochondrial;OPA1;ortholog	membrane traffic protein(PC00150)	+
Q03001	ML071128a,ML18443a	Dystonin;DST;ortholog	intermediate filament binding protein(PC00130)	+
O00423	ML015723a	Echinoderm microtubule-associated protein-like 1;EML1;ortholog		+
Q5JVL4	ML435826a	EF-hand domain-containing protein 1;EFHC1;ortholog	calmodulin-related(PC00061)	+
Q9NZ56	ML09832a	Formin-2;FMN2;ortholog		+
Q9BSJ2	ML21436a	Gamma-tubulin complex component 2;TUBGCP2;ortholog	non-motor microtubule binding protein(PC00166)	+
Q96CW5	ML03033a	Gamma-tubulin complex component 3;TUBGCP3;ortholog	non-motor microtubule binding protein(PC00166)	+
Q96RT8	ML185512a	Gamma-tubulin complex component 5;TUBGCP5;ortholog	non-motor microtubule binding protein(PC00166)	+
Q96RT7	ML128440a	Gamma-tubulin complex component 6;TUBGCP6;ortholog	non-motor microtubule binding protein(PC00166)	+
Q99501	ML258231a	GAS2-like protein 1;GAS2L1;ortholog
Q8NHY3	ML03058a	GAS2-like protein 2;GAS2L2;ortholog
Q3V6T2	ML04765a	Girdin;CCDC88A;ortholog	membrane traffic protein(PC00150)	+
O43903	ML075211a,ML102238a,ML258234a,ML258240a	Growth arrest-specific protein 2;GAS2;ortholog
Q9H6D7	ML165813a	HAUS augmin-like complex subunit 4;HAUS4;ortholog		+
Q9BT25	ML13567a	HAUS augmin-like complex subunit 8;HAUS8;ortholog		+
Q96LB3	ML03237a	Intraflagellar transport protein 74 homolog;IFT74;ortholog		+
Q8WYA0	ML00978a	Intraflagellar transport protein 81 homolog;IFT81;ortholog		+
P33176	ML08665a	Kinesin-1 heavy chain;KIF5B;ortholog	microtubule binding motor protein(PC00156)	+
Q9H1H9	ML020018a,ML08642a	Kinesin-like protein KIF13A;KIF13A;ortholog	microtubule binding motor protein(PC00156)	+
Q9P2E2	ML00384a,ML070247a	Kinesin-like protein KIF17;KIF17;ortholog	microtubule binding motor protein(PC00156)	+
Q86Y91	ML010615a	Kinesin-like protein KIF18B;KIF18B;ortholog	microtubule binding motor protein(PC00156)	+
Q12756	ML306120a	Kinesin-like protein KIF1A;KIF1A;ortholog	microtubule binding motor protein(PC00156)	+
O95235	ML009112a	Kinesin-like protein KIF20A;KIF20A;ortholog	microtubule binding motor protein(PC00156)	+
O75037	ML002627a	Kinesin-like protein KIF21B;KIF21B;ortholog	microtubule binding motor protein(PC00156)	+
Q02241	ML32098a	Kinesin-like protein KIF23;KIF23;ortholog	microtubule binding motor protein(PC00156)	+
Q9ULI4	ML13715a	Kinesin-like protein KIF26A;KIF26A;ortholog	microtubule binding motor protein(PC00156)	+
Q86VH2	ML218016a	Kinesin-like protein KIF27;KIF27;ortholog	microtubule binding motor protein(PC00156)	+
B7ZC32	ML208311a,ML351733a	Kinesin-like protein KIF28P;KIF28P;ortholog	microtubule binding motor protein(PC00156)	?
O00139	ML154180a	Kinesin-like protein KIF2A;KIF2A;ortholog	microtubule binding motor protein(PC00156)	+
Q9Y496	ML12595a	Kinesin-like protein KIF3A;KIF3A;ortholog	microtubule binding motor protein(PC00156)	+
O15066	ML18541a	Kinesin-like protein KIF3B;KIF3B;ortholog	microtubule binding motor protein(PC00156)	+
Q9HAQ2	ML096810a	Kinesin-like protein KIF9;KIF9;ortholog	microtubule binding motor protein(PC00156)	+
Q9BW19	ML218926a	Kinesin-like protein KIFC1;KIFC1;ortholog	microtubule binding motor protein(PC00156)	+
Q8N5G2	ML15006a	Macoilin;MACO1;ortholog	transporter(PC00227)
Q9UPY8	ML051213a	Microtubule-associated protein RP/EB family member 3;MAPRE3;ortholog	non-motor microtubule binding protein(PC00166)	+
Q9ULD2	ML22351a	Microtubule-associated tumor suppressor 1;MTUS1;ortholog		+
Q9GZM8	ML34636a	Nuclear distribution protein nudE-like 1;NDEL1;ortholog		+
P43034	ML306124a	Platelet-activating factor acetylhydrolase IB subunit alpha;PAFAH1B1;ortholog		+
P61758	ML02763a	Prefoldin subunit 3;VBP1;ortholog	chaperone(PC00072)	+
Q9BWV7	ML104311a	Probable tubulin polyglutamylase TTLL2;TTLL2;ortholog	microtubule or microtubule-binding cytoskeletal protein(PC00157)	+
Q3SXZ7	ML071414a	Probable tubulin polyglutamylase TTLL9;TTLL9;ortholog	microtubule or microtubule-binding cytoskeletal protein(PC00157)	+
Q9P219	ML08881a	Protein Daple;CCDC88C;ortholog	membrane traffic protein(PC00150)	+
Q86VS8	ML02592a,ML21543a	Protein Hook homolog 3;HOOK3;ortholog	membrane traffic protein(PC00150)	+
O43663	ML033613a,ML105424a	Protein regulator of cytokinesis 1;PRC1;ortholog	non-motor microtubule binding protein(PC00166)	+
Q9H6H4	ML03978a	Receptor expression-enhancing protein 4;REEP4;ortholog	membrane traffic protein(PC00150)	+
Q92974	ML07265a	Rho guanine nucleotide exchange factor 2;ARHGEF2;ortholog		+
Q9Y4P9	ML104637a	Sperm flagellar protein 1;SPEF1;ortholog		+
Q96BD8	ML11614a	Spindle and kinetochore-associated protein 1;SKA1;ortholog		+
Q8IYX7	ML435822a	Stabilizer of axonemal microtubules 1;SAXO1;ortholog		+
Q658L1	ML238317a	Stabilizer of axonemal microtubules 2;SAXO2;ortholog		+
Q9Y4F4	ML10214a,ML128215a	TOG array regulator of axonemal microtubules protein 1;TOGARAM1;ortholog	non-motor microtubule binding protein(PC00166)	+
Q8NHH1	ML306913a	Tubulin polyglutamylase TTLL11;TTLL11;ortholog	microtubule or microtubule-binding cytoskeletal protein(PC00157)	+
A6NNM8	ML015727a	Tubulin polyglutamylase TTLL13P;TTLL13P;ortholog	microtubule or microtubule-binding cytoskeletal protein(PC00157)	?
Q14679	ML000316a	Tubulin polyglutamylase TTLL4;TTLL4;ortholog	microtubule or microtubule-binding cytoskeletal protein(PC00157)	+
Q6EMB2	ML040521a	Tubulin polyglutamylase TTLL5;TTLL5;ortholog	microtubule or microtubule-binding cytoskeletal protein(PC00157)	+
Q6ZT98	ML056518a	Tubulin polyglutamylase TTLL7;TTLL7;ortholog	microtubule or microtubule-binding cytoskeletal protein(PC00157)	+
P59282	ML28205a	Tubulin polymerization-promoting protein family member 2;TPPP2;ortholog	non-motor microtubule binding protein(PC00166)	+
Q99426	ML19677a	Tubulin-folding cofactor B;TBCB;ortholog	chaperone(PC00072)	+
O75347	ML009132a	Tubulin-specific chaperone A;TBCA;ortholog	chaperonin(PC00073)	+
Q5QJ74	ML05767a	Tubulin-specific chaperone cofactor E-like protein;TBCEL;ortholog	chaperone(PC00072)	+
Q9BTW9	ML37631a,ML39331a	Tubulin-specific chaperone D;TBCD;ortholog	chaperone(PC00072)	+
Q15813	ML019116a	Tubulin-specific chaperone E;TBCE;ortholog	chaperone(PC00072)	+
Q9H977	ML07119a	WD repeat-containing protein 54;WDR54;ortholog		+
Q96KV7	ML05776a	WD repeat-containing protein 90;WDR90;ortholog		+neuron projection bundle connecting eye with brain
